# Impacts of different *SETD1A* mutations and genetic backgrounds on human induced pluripotent stem cell-derived hippocampal neurons

**DOI:** 10.64898/2026.10.07.756381

**Authors:** Yan Hong, Ting Zhao, Qian Yang, Hanwen Zhang, Xueting Ma, Xiao Su, Jiayi Liu, Siwei Zhang, Karla Mendez-Maldonado, Yi Zhou, Jizhong Zou, Anat Kreimer, Akira Sawa, Kimberly M. Christian, Zhiping P. Pang, Jubao Duan, Hongjun Song, Guo-li Ming

## Abstract

Human induced pluripotent stem cells (hiPSCs) provide a translational platform to interrogate the impact of genetic risk factors for various disorders on human biology. It has been a common practice to engineer premature stop codons to model predicted loss-of-function mutations using isogenic hiPSCs, yet effects of mutation position for the same gene and genetic background have been rarely tested systematically and at multiple levels for comparison to those of patient-specific mutations. Ultra-rare, heterozygous, and predicted loss-of-function mutations in the *SETD1A* gene, which encodes a H3K4 methyltransferase, are highly penetrant genetic risk factors for schizophrenia. Here, we generated a large panel of isogenic heterozygous *SETD1A* mutant hiPSC lines, including premature stop-codon mutations in one early exon and one late exon in five genetic backgrounds and two patient-specific mutations, to gain insight into molecular, cellular, and functional changes in a disease-relevant and highly pure population of human hippocampal dentate granule cell-like neurons. Our multi-level analyses showed that different *SETD1A* mutations lead to divergent molecular and cellular phenotypes related to synapses, but convergent neuronal network deficits, while the genetic background influences gene expression with no substantial effects at cellular and network levels. Mechanistic analysis confirmed the early exon patient mutation as loss-of-function, but revealed that the predicted loss-of-function patient mutation in the late exon is likely gain-of-function. Consequently, while all mutations decreased global H3K4me3 levels, deficits were only partially rescued by inhibiting H3K4 demethylase LSD1 for early exon mutations, but not for late exon mutations. Together, these results suggest that highly penetrant mutations can lead to similar cellular and functional phenotypes across different genetic backgrounds, whereas different premature stop-codon mutations could have contrasting impacts due to distinct mechanisms. Our findings have practical implications for applying genome-editing in hiPSCs to model disorders, highlight the value of modeling patient-specific mutations and testing multiple mutations, and suggest the need for tailored mutation-dependent therapeutic strategies.
