## supplemental table 1 for "Impacts of different *SETD1A* mutations and genetic backgrounds on human induced pluripotent stem cell-derived hippocampal neurons"

### Sheet: iPSC lines
	Summary of all iPSC lines used in the current study.
	iPSC lines	Genotype	Source	Sex	Age
	C7WT	Wild-type	PBMC	M	59
	C7Δe4	Exon4, 16-bp deletion (c.271_286del/-)	PBMC	M	59
	C7Δe16	Exon16, 1-bp insertion (p.L1533fs/-)	PBMC	M	59
	C11WT	Wild-type	Fibroblast	M	26
	C11Δe4	Exon4, 121-bp deletion (c.280_400del/-)	Fibroblast	M	26
	C11Δe16	Exon16, 1-bp insertion (p.L1533fs/-)	Fibroblast	M	26
	C11KIe2	Exon2, 4-bp insertion (chr16:30970178_T/TGATG fs/- )	Fibroblast	M	26
	C11KIe16	Exon16, 2-bp deletion (chr16: 30992058-30992059_AG /-)	Fibroblast	M	26
	C14WT	Wild-type	Fibroblast	M	Newborn
	C14Δe4	Exon4, 7-bp deletion (c.277_283del/-)	Fibroblast	M	Newborn
	C15WT	Wild-type	PBMC	M	71
	C15Δe4	Exon4, 16-bp deletion (c.271_286del/-)	PBMC	M	71
	C15Δe16	Exon16, 1-bp insertion (p.L1533fs/-)	PBMC	M	71
	Summary of iPSC lines for idopathic schizophrenia
	iPSC lines	Genotype	Source	Sex	Age
	SCZ59 (Recent onset SZ)		Fibroblast	M	23
	SCZ59Δe4	Exon4, 11-bp deletion (c.270_280del/-)	Fibroblast	M	23
	SCZ59Δe16	Exon16, 1-bp insertion (p.L1533fs/-)	Fibroblast	M	23

### Sheet: Primers
Genotyping primers
Exon2	F: GGTACTTGGGGGAGAATCCG
	R: GTCTTGGAGGTCTTCGACTGG
Exon4	F: CAGGGAAAAGGGGTCAGGTC
	R: GTTGCCCATGACGGAGGTAA
Exon16	F: ATCAGCAAGAAGGAGAAGGACA
	R: TTGAGTTTCAGCAGGTCACTGT
gRNA
C14Δe4 (gRNA)	F: GCAAAAGTCACTTCCTTCAGTGG
C11Δe4 (Paired gRNA)
gRNA1	F: gactagccttattttaacttgctatttctagctctaaaacCTGAAGGAAGTGACTTTTGC
	R: tttcttggctttatatatcttgtggaaaggacgaaacaccGCAAAAGTCACTTCCTTCAG
gRNA2	F: tttcttggctttatatatcttgtggaaaggacgaaacaccGCCCGTACGCGCAAGCACCT
	R: gactagccttattttaacttgctatttctagctctaaaacAGGTGCTTGCGCGTACGGGC
Primers for PCR sgRNA template of in vitro transcription (for C11KIe2, C11KIe16, C7Δe4, C15Δe4, C11Δe16)
Exon2 Forward: TAATACGACTCACTATACAGAAGGTGTACCGCTATGAGTTTTAGAGCTAGAAATAGC
Exon4 Forward: TAATACGACTCACTATAGCAAAAGTCACTTCCTTCAGGTTTTAGAGCTAGAAATAGC
Exon16 Forward: TAATACGACTCACTATAACCGGCGCTCGGACAGCACGGTTTTAGAGCTAGAAATAGC
Reverse: GTTTTAGAGCTAGAAATAGCAAGTTAAAATAAGGCTAGTCCGTTATCAACTTGAAAAAGTGGCACCGAGTCGGTGC
DNA donor:
Exon2: CAGAAGGCCCCGAGCTTCCAGTGGCGGAACTACAAGCTCATCGTGGATCCTGCCTTGGACCCTGCCCTGCGCAGGCCTTCTCAGAAGGTGTACCGCTATGATGGATGGAGTCCACTTCAGTGTCAACGTGAGTGCCCGGGTCTTTGGTTGCCATCCGGGGAGCTCCAGGCGCCCGTCCTCTGTGATTCTGTTCAGCA
Exon16:GTTTCAGCAGGTCACTGTCCATGATGGCGGAGGTACCGATGGCGCTCAGCAGCCGCCGCTGCTCGGACCGGCGCTCGGACAGCACGCGGTTCGTCCCGTGAGACACACGGCAGGGAGGAGGTGAGCAGGGCAGGGAAGTGAGTGGCAGGAGGACGCGGCGGCGGGGTTAGGCCCACCTGAGTGTCCACGCCCTC

### Sheet: off-target primers
Summary of off-targert primers
	C7Δe4, C14Δe4, C15Δe4		C7Δe16, C11Δe16, C15Δe16
SETD1A on target gRNA	GCAAAAGTCACTTCCTTCAGTGG		ACCGGCGCTCGGACAGCACG
SETD1A on target primer F	TGTTCTTTCCCCAGCTGGAC		GTCCTCCTGCCACTCACTTC
SETD1A on target primer R	ACCTCTTCCACCTCACCGTA		GTCCATGATGGCGGAGGTAC
Off target primer F1	AGGAACCTCTGCTTAGTACTTGC		GGCTCCACTAAGTGCAGGAG
Off target primer R1	CCATTCTTGGCAACCTTTGGT		ACCGTTAGAGTGAGCATGGC
Off target primer F2	TCACGATGACTCCATGGCTG		GAGTCTCAGTCAGAGCCACC
Off target primer R2	CCTGATTCTTGCACACAGCC		AGAAAGTTGGCGAGGAGACAG
Off target primer F3	TCTCCGTGGGACCTGATTCT		GCCCTTTCCGTGTGTCTGG
Off target primer R3	CCTTCGGGATGACTCTGTGG		GTGAGCTTGGAGCCGAGTAG
Off target primer F4	CCTTCGGGATGACTCTGTGG		TGAACTGCAGCAGCTCGG
Off target primer R4	TCTCCGTGGGACCTGATTCT		CCTTCGACGACTCGGACATC
Off target primer F5	GGAGTCTTGGCAAGCATGTG		GCCGTGAGTCCGGAGTCC
Off target primer R5	CTCCTTGTGGGCCTATCACC		ATCCGCACCAAGGTACGC

### Sheet: culture media
	H1 medium	H2 medium	H3 medium	H4a medium	H4b medium
	DMEM/F12	DMEM/F12	DMEM/F12	Neurobasal	Neurobasal
	20% KOSR	1X N2 supplement	Neurobasal	1X B27 supplement	1X B27 supplement
	1X GlutaMAX	1X GlutaMAX	1X N2 supplement	1X GlutaMAX	1X GlutaMAX
	1X MEM-NEAA	1X MEM-NEAA	1X B27 supplement (without VA)	BDNF (20 ng/ml)	BDNF (20 ng/ml)
	1X 2- Mercaptoethanol	1X 2- Mercaptoethanol	1X GlutaMAX	GDNF (20 ng/ml)	GDNF (20 ng/ml)
	Pen/Strep	Pen/Strep	1X MEM-NEAA	cAMP (1uM)	cAMP (1 uM)
	LDN (1uM)	BMP7 (5ng/ml)	1X 2-Mercaptoethanol	L‐Ascorbic Acid (200 ng/ml)	L‐Ascorbic Acid (200 ng/ml)
	SB (5uM)	CHIR (3uM)	Pen/Strep	CHIR (3uM)
	0.2% heparin solution (1:1000)	SB (1uM)	CHIR (3uM)
	Rocki (10uM)

### Sheet: Antibody
	Summary of information for antibodies used in the current study.
	Name	Host	Application	Dilution	Vendor	Catalog#	RRID
	Anti-NANOG	Goat	ICH	1/1000	R&D Systems	AF1997	AB_355097
	Anti-OCT3/4	Mouse	ICH	1/1000	Santa Cruz	sc-5279	AB_628051
	Anti-TRA-1-60	Mouse	ICH	1/1000	Millipore	MAB4360	AB_2119183
	Anti-TRA-1-81	Mouse	ICH	1/1000	Millipore	MAB4381	AB_177638
	Anti-SOX2	Goat	ICH	1/1000	R&D Systems	AF2018	AB_355110
	Anti-OTX2	Goat	ICH	1/1000	R&D Systems	AF1979	AB_2157172
	Anti-PAX6	Mouse	ICH	1/1000	BD	561462	AB_10715442
	Anti-LHX2	Mouse	ICH	1/1000	Invitrogen	MA5-15834	AB_823558
	Anti-LEF1	Rabbit	ICH	1/1000	Cell Signaling Technology	2230S	AB_823558
	Anti-PROX1	Mouse	ICH	1/300	Millpore	MAB5654	AB_2170714
	Anti-ZBTB20	Rabbit	ICH	1/300	Novus Biological	NBP1-84146	AB_11013683
	Anti-SYT1	Mouse	ICH	1/1000	SYSY	105 011	AB_887832
	Anti-PSD95	Rabbit	ICH	1/1000	Invitrogen	51-6900	AB_87705
	Anti-MAP2	Chicken	ICH	1/1000	Novus Biologicals	NB300-213	AB_2138178
	Anti-SETD1A	Rabbit	WB	1/1000	Abcam	ab70378	AB_1951955
	Anti-SETD1A	Rabbit	WB	1/1000	LIFE TECHNOLOGIES CORP	PA5-35975	AB_2553285
	Anti-HA-Tag	Rabbit	WB	1/10000	Cell Signaling Technology	3724S	AB_1549585
	Anti-GFP	Rabbit	WB	1/10000	Sigma	SAB4301138	AB_2750576
	Anti-GAPDH	Rabbit	WB	1/10000	Cell Signaling Technology	2118S	AB_561053
	Anti-β-ACTIN	Mouse	WB	1/10000	Sigma	A1978	AB_476692
